# Evolution, geographic spreading, and demographic distribution of Enterovirus D68

**DOI:** 10.1101/2020.01.10.901553

**Authors:** Emma B. Hodcroft, Robert Dyrdak, Cristina Andrés, Adrian Egli, Josiane Reist, Diego García Martínez de Artola, Julia Alcoba Flórez, Hubert G. M. Niesters, Andrés Antón, Randy Poelman, Marijke Reynders, Elke Wollants, Richard A. Neher, Jan Albert

## Abstract

**Background:** Worldwide outbreaks of enterovirus D68 (EV-D68) in 2014 and 2016 have caused serious respiratory and neurological disease.

**Methods:** We collected samples from several European countries during the 2018 outbreak and determined 53 near full-length genome (‘whole genome’) sequences. These sequences were combined with 718 whole genome and 1,987 VP1-gene publicly available sequences.

**Findings:** In 2018, circulating strains clustered into multiple subgroups in the B3 and A2 subclades, with different phylogenetic origins. Clusters in subclade B3 emerged from strains circulating primarily in the US and Europe in 2016, though some had deeper roots linking to Asian strains, while clusters in A2 traced back to strains detected in East Asia in 2015-2016. In 2018, all sequences from the USA formed a distinct subgroup, containing only three non-US samples. Alongside the varied origins of seasonal strains, we found that diversification of these variants begins up to 18 months prior to the first diagnostic detection during a EV-D68 season. EV-D68 displays strong signs of continuous antigenic evolution and all 2018 A2 strains had novel patterns in the putative neutralizing epitopes in the BC- and DE-loops. The pattern in the BC-loop of the USA B3 subgroup had not been detected on that continent before. Patients with EV-D68 in subclade A2 were significantly older than patients with a B3 subclade virus. In contrast to other subclades, the age distribution of A2 is distinctly bimodal and was found primarily among children and in the elderly.

**Interpretation:** We hypothesize that EV-D68’s rapid evolution of surface proteins, extensive diversity, and high rate of geographic mixing could be explained by substantial reinfection of adults.

**Funding:** University of Basel and Swedish Foundation for Research and Development in Medical Microbiology
