## Supplementary Table 1 for "Evolution, geographic spreading, and demographic distribution of Enterovirus D68"

Strain code	GenBank ID	Country	Site	Sampling date	Coverage	Specimen	Age in years	Gender	Main symptom	Hospitalized	ICU
BEL_001_181008	MN245396	Belgium	Leuven	2018-10-08	≥10^3	Respiratory	0.8	M	Respiratory	Yes
BEL_002_180927	MN245397	Belgium	Leuven	2018-09-27	≥10^3	Respiratory	10	F	Respiratory	Yes
BEL_003_181021	MN245398	Belgium	Leuven	2018-10-19	≥10^3	Respiratory	77	F	Respiratory	Yes	Yes
BEL_004_180928	MN245399	Belgium	Leuven	2018-09-28	≥10^3	Respiratory	94	F	Respiratory	Yes
BEL_005_181019	MN245400	Belgium	Leuven	2018-10-19	≥10^3	Respiratory	0.7	M	Respiratory	Yes
BEL_006_181010	MN245401	Belgium	Leuven	2018-10-10	≥10^3	Respiratory	0.9	M	Respiratory	Yes
BEL_007_181009	MN245402	Belgium	Leuven	2018-10-09	≥10^3	Respiratory	3	F	Respiratory	Yes
BEL_008_181011	MN245403	Belgium	Leuven	2018-10-11	≥10^3	Respiratory	4	F	Respiratory	Yes
BEL_009_181003	MN245404	Belgium	Leuven	2018-10-03	≥10^3	Respiratory	4	M	Respiratory	Yes
BEL_010_181002	MN245405	Belgium	Leuven	2018-10-02	≥10^3	Respiratory	4	M	Respiratory	Yes
CHE_001_180829	MN245406	Switzerland	Basel	2018-08-29	≥10^3	Respiratory	64	F	Respiratory	No
CHE_002_180901	MN245407	Switzerland	Basel	2018-09-01	≥10^3	Respiratory	72	F	Respiratory	Yes
CHE_003_180920	MN245408	Switzerland	Basel	2018-09-20	≥10^3	Respiratory	58	M	Respiratory	No
CHE_004_180905	MN245409	Switzerland	Basel	2018-09-05	≥10^3	Respiratory	71	F	Respiratory	Yes
CHE_005_180926	MN245410	Switzerland	Basel	2018-09-26	≥10^3	Respiratory	66	M	Respiratory	No
CHE_006_181003	MN245411	Switzerland	Basel	2018-10-03	≥10^3	Respiratory	54	F	Respiratory	No
ESP_001_180903	MN245412	Spain	Barcelona	2018-09-03	≥10^3	Respiratory	3	M	Respiratory	Yes
ESP_002_180918	MN245413	Spain	Barcelona	2018-09-18	≥10^3	Respiratory	26	F	Respiratory	Yes
ESP_003_180919	MN245414	Spain	Barcelona	2018-09-19	≥10^3	Respiratory	25	M	Respiratory	Yes
ESP_004_180919	MN245415	Spain	Barcelona	2018-09-19	≥10^3	Respiratory	21	F	Respiratory	ND
ESP_005_180922	MN245416	Spain	Barcelona	2018-09-22	≥10^3	Respiratory	4	F	Fever	ND
ESP_006_180924	MN245417	Spain	Barcelona	2018-09-24	≥10^3	Respiratory	49	M	Respiratory	Yes
ESP_007_180925	MN245418	Spain	Barcelona	2018-09-25	≥10^3	Respiratory	67	M	Respiratory	Yes	Yes
ESP_008_180926	MN245419	Spain	Barcelona	2018-09-26	≥10^3	Respiratory	3	M	Respiratory	Yes
ESP_009_180926	MN245420	Spain	Barcelona	2018-09-26	≥10^3	Respiratory	0.2	F	Respiratory	ND
ESP_010_181001	MN245421	Spain	Barcelona	2018-10-01	≥10^3	Respiratory	3	M	Respiratory	ND
ESP_011_181015	MN245422	Spain	Barcelona	2018-10-15	≥10^3	Respiratory	2	M	Respiratory	Yes
ESP_012_181018	MN245423	Spain	Barcelona	2018-10-18	≥10^3	Respiratory	8	M	Respiratory	Yes
ESP_013_181022	MN245424	Spain	Barcelona	2018-10-22	≥10^3	Respiratory	1.4	F	Respiratory	ND
ESP_014_181102	MN245425	Spain	Barcelona	2018-11-02	≥10^3	Respiratory	0.9	F	Respiratory	Yes
ESP_015_180831	MN245426	Spain	Tenerife	2018-08-31	≥10^3	Respiratory	0.1	M	Respiratory	Yes	Yes
ESP_016_180911	MN245427	Spain	Tenerife	2018-09-11	≥10^3	Respiratory	2	M	Respiratory	Yes
ESP_017_181020	MN245428	Spain	Tenerife	2018-10-20	≥10^3	Respiratory	0.1	M	Other	Yes
ESP_018_181015	MN245429	Spain	Tenerife	2018-10-15	≥10^3	Respiratory	0.3	M	Respiratory	Yes
ESP_019_181105	MN245430	Spain	Tenerife	2018-11-05	≥10^3	Respiratory	0.8	M	Respiratory	Yes	Yes
ESP_020_181105	MN245431	Spain	Tenerife	2018-11-05	≥10^3	Respiratory	3	F	Respiratory	Yes
ESP_021_181112	MN245432	Spain	Tenerife	2018-11-12	≥10^3	Respiratory	2	F	Respiratory	Yes
ESP_022_181119	MN253123	Spain	Tenerife	2018-11-19	missing	Respiratory	5	F	Respiratory	Yes
ESP_023_181128	MN245433	Spain	Tenerife	2018-11-28	≥10^3	Respiratory	5	M	Respiratory	Yes
NLD_001_180908	MN245434	the Netherlands	Groeningen	2018-09-08	≥10^3	Respiratory	3	M	ND	ND
NLD_002_180912	MN245435	the Netherlands	Groeningen	2018-09-12	≥10^3	Respiratory	26	F	ND	ND
NLD_003_180920	MN245436	the Netherlands	Groeningen	2018-09-20	≥10^3	Respiratory	25	M	ND	ND
NLD_004_180924	MN245437	the Netherlands	Groeningen	2018-09-24	≥10^3	Respiratory	21	F	ND	ND
NLD_005_180927	MN245438	the Netherlands	Groeningen	2018-09-27	≥10^3	Respiratory	4	M	ND	ND
NLD_006_181005	MN245439	the Netherlands	Groeningen	2018-10-05	≥10^3	Respiratory	49	M	ND	ND
NLD_007_181008	MN245440	the Netherlands	Groeningen	2018-10-08	≥10^3	Respiratory	67	F	ND	ND
NLD_008_181001	MN245441	the Netherlands	Groeningen	2018-10-01	≥10^3	Respiratory	3	F	ND	ND
NLD_009_181003	MN245442	the Netherlands	Groeningen	2018-10-03	≥10^3	Respiratory	0.2	M	ND	ND
NLD_010_181023	MN245443	the Netherlands	Groeningen	2018-10-23	≥10^3	Respiratory	3	M	ND	ND
SWE_101_180924	MN245444	Sweden	Stockholm	2018-09-24	≥10^2	Respiratory	0.8	M	Respiratory	Yes
SWE_102_181001	MN245445	Sweden	Stockholm	2018-10-01	≥10^1	Respiratory	2	M	Respiratory	No
SWE_103_181004	MN245446	Sweden	Stockholm	2018-10-04	≥10^3	Respiratory	5	M	Respiratory	Yes
SWE_104_181022	MN245447	Sweden	Stockholm	2018-10-22	≥10^3	Respiratory	2	M	ND	ND
SWE_105_181016	n/a	Sweden	Stockholm	2018-10-16	fail	Respiratory	42	F	Other	No
SWE_106_181102	MN245448	Sweden	Stockholm	2018-11-02	≥10^2	Respiratory	1.4	M	ND	ND
≥10^3 = at least coverage x1000 all fragments
≥10^2 = at least coverage x100 all fragments
≥10^1 = at least coverage x10 all fragments
missing = one fragment missing (<10x in one fragment)
fail = all fragments missing (<10x)
ND = no data
n/a = not applicable
